# Genome-wide association and functional analyses identify CASC20 and KIF26B as target loci in heterotopic ossification

**DOI:** 10.1101/845958

**Authors:** Konstantinos Hatzikotoulas, George AE Pickering, Matthew J Clark, Favour Felix-Ilemhenbhio, Klaudia Kocsy, Jonathan Simpson, Scott J MacInnes, Mine Koprulu, Lorraine Southam, Ilaria Bellantuono, Kajus Baidžajevas, David A Young, Alison Gartland, Eleftheria Zeggini, Endre Kiss-Toth, J Mark Wilkinson

## Abstract

Heterotopic ossification (HO) is bone formation that occurs after trauma within tissues that do not normally have the property of ossification, resulting in pain and disability. The genetic architecture of HO remains unclear. In the first genome-wide association studies of this disease, we identify the human-only long non-coding RNA-encoding gene *CASC20* as a robust, replicating susceptibility locus for HO and *KIF26B* as a potential severity locus. We find that both *CASC20* and *KIF26B* are expressed in human bone. Both *CASC20* and *KIF26B* expression is upregulated upon BMP2 induced osteogenic differentiation in primary human mesenchymal stem cells, followed by *RUNX2* and *OSTERIX* upregulation and mineralised nodule formation. A CRISPR-Cas9 mediated knockout of *Kif26b* inhibits BMP2-induced *Runx2*, *Sp7/Osterix*, *Col1A1*, *Alp*, and *Bglap*/*Osteocalcin* expression in a murine myocyte model of osteogenic trans-differentiation, and prevents mineralised nodule formation. These studies provide the first insights into the heritable biology of common, complex HO.
