## Supplementary material for "Genome-wide association and functional analyses identify CASC20 and KIF26B as target loci in heterotopic ossification": ST2

### Sheet: clump-discovery_HO.txt
CHR	F	SNP	BP	P	TOTAL	NSIG	S05	S01	S001	S0001	SP2
6	1	rs59084763	129896243	2.48e-08	35	0	0	0	0	35	rs7749983(1),rs7754244(1),rs55959614(1),rs12212028(1),rs12196008(1),6-129890218(1),rs11963342(1),rs11970624(1),rs11965646(1),rs12190727(1),rs12190790(1),rs12190995(1),rs12191091(1),rs59085931(1),rs12204444(1),rs12192601(1),rs12199652(1),rs12206027(1),rs12192726(1),rs12206093(1),rs4463279(1),rs4596507(1),rs4593384(1),rs7452090(1),rs60713733(1),rs4509136(1),rs11154487(1),rs11968292(1),rs55660443(1)…
20	1	rs11699612	6465633	9.39e-08	73	0	0	0	23	50	rs56083061(1),rs6077004(1),rs13041146(1),rs4815903(1),rs13037119(1),rs3929778(1),rs17794544(1),rs13036588(1),rs13045192(1),rs13041415(1),rs35281838(1),rs13038560(1),rs13043446(1),rs6085575(1),rs9679882(1),rs6117294(1),rs6085576(1),rs6054308(1),rs6038521(1),20-6476889(1),rs35886097(1),rs6054311(1),rs4815908(1),rs6054316(1),rs6077016(1),rs6117303(1),rs1411297(1),rs6054318(1),rs6133327(1),rs1411295(…
10	1	rs10882328	95522456	3.87e-07	20	0	0	0	0	20	rs1555870(1),rs7089056(1),rs17109320(1),rs7093710(1),rs7897180(1),rs7897341(1),rs7897575(1),rs7897847(1),rs10882329(1),rs12146303(1),10-95522777(1),rs829103(1),rs7099790(1),rs11187646(1),rs10882330(1),rs7082575(1),rs7087268(1),rs17109372(1),rs11187648(1),rs11594268(1)
7	1	rs1059129	99926522	2.6e-06	171	0	0	0	23	148	rs941288(1),rs11531577(1),rs2272343(1),rs2056726(1),7-99782310(1),7-99785765(1),rs11762932(1),rs7789890(1),7-99802044(1),7-99810425(1),rs12056000(1),7-99813285(1),7-99815491(1),rs7782305(1),rs7786505(1),rs56089143(1),rs6947033(1),rs6953580(1),7-99827941(1),rs10246243(1),7-99836685(1),7-99846414(1),7-99847237(1),rs59248100(1),rs11771660(1),rs10269641(1),7-99858505(1),7-99863484(1),rs6943160(1),7-9…
9	1	rs35946190	119808541	3.93e-06	28	0	0	0	2	26	rs1334077(1),rs13284913(1),rs60396874(1),rs10513281(1),9-119814098(1),rs35198142(1),rs10121507(1),rs13296242(1),rs10119031(1),rs10118996(1),rs10119921(1),rs9299243(1),rs10121734(1),rs4497044(1),rs10983510(1),rs13293579(1),rs13301858(1),rs17308701(1),rs36030096(1),rs4086829(1),rs13297784(1),rs35531960(1),9-119870132(1),rs35147155(1),rs13285598(1),rs13292656(1),rs35105267(1),rs34499290(1)
2	1	rs3768863	127812468	6.82e-06	28	0	0	0	6	22	rs59338031(1),2-127780532(1),rs9636241(1),rs6713701(1),rs893435(1),rs1438150(1),rs1438151(1),rs4663088(1),rs56971880(1),rs6724137(1),rs2404176(1),rs6728529(1),rs7571480(1),rs7572041(1),rs6736518(1),rs12476995(1),rs12611852(1),rs3768865(1),rs2043798(1),rs2071269(1),rs7606043(1),2-127822136(1),rs744887(1),rs3820757(1),rs752780(1),rs753431(1),rs753430(1),rs753429(1)
7	1	rs6463103	42350880	9.15e-06	4	0	0	0	0	4	rs7804016(1),rs10951683(1),rs12534088(1),rs7791745(1)
6	1	rs72983558	137128553	9.32e-06	2	0	0	0	0	2	rs11755484(1),6-137129354(1)
21	1	rs9978550	38402601	1.06e-05	26	0	0	0	4	22	rs9982356(1),rs9983179(1),rs11911381(1),rs9974455(1),rs9983468(1),rs9983746(1),21-38400314(1),rs2835561(1),rs9978006(1),rs11088376(1),rs11088377(1),rs9979112(1),rs9978762(1),rs9981231(1),rs9981880(1),rs9981263(1),rs9647170(1),rs9647171(1),rs9305612(1),rs11088378(1),rs11088379(1),rs9712787(1),rs4320014(1),rs11909361(1),rs9979148(1),21-38406398(1)
11	1	rs677751	70056286	1.14e-05	24	0	0	0	2	22	rs12792811(1),rs35368862(1),rs36002170(1),rs12806297(1),rs17423765(1),rs3781659(1),rs2276069(1),rs3781657(1),rs4444108(1),rs34911172(1),rs34218719(1),rs56067021(1),rs12420027(1),rs34682557(1),rs55714726(1),rs56274131(1),rs56057281(1),rs12417151(1),rs1788975(1),rs35553507(1),rs3740722(1),rs17333347(1),rs568228(1),rs12805142(1)
5	1	rs12519700	85730064	1.19e-05	55	0	0	0	21	34	rs62373434(1),rs62373435(1),rs6867920(1),rs12513956(1),rs59204002(1),rs62374885(1),5-85697747(1),rs62374889(1),rs62374890(1),rs62374891(1),rs62374892(1),rs33957059(1),rs62374893(1),rs6860415(1),rs6890371(1),rs10514279(1),rs16902227(1),rs62374895(1),rs62374906(1),5-85715138(1),rs12519353(1),5-85716110(1),rs56384732(1),rs62374908(1),rs62374909(1),rs12521186(1),rs55816738(1),rs62374916(1),rs55914764…
12	1	rs4765591	125118479	1.38e-05	8	0	0	0	8	0	rs4765590(1),rs10846693(1),rs587033(1),rs701074(1),rs12369888(1),rs12371000(1),rs47364(1),rs56095799(1)
9	1	rs28676296	81373253	1.68e-05	30	0	0	0	3	27	rs12342093(1),rs10122353(1),rs1929883(1),rs725959(1),rs7849246(1),rs7852273(1),rs7852715(1),rs10867255(1),rs12344695(1),rs2210417(1),rs1999432(1),rs1999433(1),rs1999434(1),rs9314675(1),rs10867260(1),rs10867261(1),rs10867262(1),rs10867263(1),rs10867264(1),rs2225510(1),rs10867265(1),rs10867266(1),rs28431922(1),rs10780249(1),rs2095017(1),rs7872585(1),rs28575599(1),rs62566137(1),rs12001996(1),rs21508…
8	1	rs9644136	27929979	2.05e-05	0	0	0	0	0	0	NONE
2	1	rs72969255	180528893	2.26e-05	32	0	0	0	3	29	rs10168158(1),rs6433801(1),rs6760409(1),rs7569504(1),rs10497546(1),rs1554105(1),rs12465360(1),rs13420659(1),rs16866896(1),rs11897834(1),rs11903667(1),rs13412593(1),rs1515285(1),rs10187687(1),rs2276572(1),rs28615198(1),rs28469228(1),rs10190718(1),rs16866924(1),rs10497547(1),rs12463735(1),rs16866929(1),rs1399690(1),2-180560124(1),rs1606817(1),rs1515293(1),2-180562167(1),2-180563262(1),rs10167651(1)…
19	1	rs75739523	53942084	2.49e-05	5	0	0	0	0	5	19-53939710(1),rs11880243(1),rs11882218(1),rs59449128(1),rs59290332(1)
9	1	rs2114347	93163574	2.59e-05	6	0	0	0	4	2	rs1576290(1),rs1887906(1),rs4744384(1),rs7851238(1),rs10821409(1),rs4237225(1)
4	1	rs7669477	160316642	2.61e-05	36	0	0	0	22	14	rs2016061(1),rs13143005(1),rs12510266(1),rs3929625(1),rs6826922(1),rs12505843(1),rs10006236(1),rs10016829(1),rs6838473(1),rs6844376(1),rs13143735(1),rs3857016(1),rs3857017(1),rs7680415(1),rs7680635(1),rs10009938(1),rs10012081(1),rs7440617(1),rs2707657(1),rs7665063(1),rs11732785(1),rs7671909(1),rs2699005(1),rs7692457(1),rs7697362(1),rs1881753(1),rs2005582(1),rs1852869(1),rs1852870(1),rs6536415(1),…
2	1	rs10931507	192468143	2.66e-05	1	0	0	0	0	1	rs7579949(1)
5	1	rs170580	125261355	2.68e-05	25	0	0	0	9	16	rs12519263(1),rs424291(1),rs1368124(1),rs58729339(1),rs250660(1),rs250658(1),rs250648(1),rs28751098(1),rs13436717(1),rs34113582(1),rs170581(1),rs327858(1),rs327855(1),rs2562275(1),rs2897958(1),rs12515223(1),rs12521578(1),rs1432351(1),rs4460136(1),rs7727284(1),rs10038939(1),rs12656865(1),rs410615(1),rs186578(1),rs188986(1)
Passed QC for variant replication
Did not pass QC for variant replication
