## Supplementary material for "Genome-wide association and functional analyses identify CASC20 and KIF26B as target loci in heterotopic ossification": ST4

### Sheet: rs11699612_proxy_LD
LD between CASC20 variant (rs11699612) and BMP2 (ENSG00000125845; Chromosome 20: 6,748,311-6,760,927 forward strand).
RS_Number	Coord	Alleles	MAF	Distance	R2	Correlated_Alleles	RegulomeDB	Function
rs201402819	chr20:6749181	(TGT/-)	0.0101	283548	0.0259	NA	.	NA
rs235702	chr20:6749671	(A/C)	0.4899	284038	0.0156	NA	2b	NA
rs144643504	chr20:6750001	(C/T)	0.0101	284368	0.0259	NA	4	NA
rs1049007	chr20:6751034	(A/G)	0.399	285401	0.0114	NA	3a	synonymous
.	chr20:6751464	(G/A)	0.0051	285831	0.0129	NA	.	.
.	chr20:6754370	(T/G)	0.0051	288737	0.0129	NA	.	.
rs1875274	chr20:6754916	(T/C)	0.2323	289283	0.0177	NA	6	NA
rs1005464	chr20:6756148	(G/A)	0.2323	290515	0.0177	NA	6	NA
rs79934556	chr20:6757413	(A/G)	0.0152	291780	0.0112	NA	5	NA
rs140858394	chr20:6757750	(TGT/-)	0.0051	292117	0.0129	NA	.	NA
rs3819804	chr20:6757976	(A/G)	0.2172	292343	0.0128	NA	6	NA
rs144747663	chr20:6758138	(A/G)	0.0051	292505	0.0129	NA	7	NA
rs117562084	chr20:6758255	(G/A)	0.0051	292622	0.0129	NA	6	NA
rs5840158	chr20:6758532	(T/-)	0.3636	292899	0.0295	NA	.	NA
.	chr20:6758550	(C/G)	0.0051	292917	0.0129	NA	.	.
rs235769	chr20:6760344	(A/G)	0.4091	294711	0.0135	NA	5	NA
rs144610334	chr20:6760667	(ATTT/-)	0.0152	295034	0.0112	NA	.	NA
