## Supplementary material for "Genome-wide association and functional analyses identify CASC20 and KIF26B as target loci in heterotopic ossification": ST5

### Sheet: Sheet1
genotype_id	phenotype_id	targetDistances	pval	slope	slope_se	PERM_num_var	PERM_beta_shape1	PERM_beta_shape2	PERM_true_df	PERM_variant_id	PERM_tss_distance	PERM_minor_allele_samples	PERM_minor_allele_count	PERM_maf	PERM_ref_factor	PERM_pval_nominal	PERM_slope	PERM_slope_se	PERM_pval_perm	PERM_pval_beta	PERM_qval	PERM_pval_nominal_threshold	eGeneVariant	eGene	CHROM	POS	REF	ALT	INFO
::::::::::::::
CASC20_20:6465633_FunGen_B.FastQTL_perm_nom_info.combined.txt = HIGH-GRADE CARTILAGE RESULTS
::::::::::::::
20:6465633	FERMT1_ENSG00000101311	361441	0.966593	0.00354589	0.0843864	4905	1.042	375.3	65.6094	20:6736406	632214	12	14	0.0736842	1	0.000582207	0.419149	0.116733	0.396436	0.388969	0.45113	2.52e-05	0	0	20	6465633	C	T	AF=0.21596;MAF=0.21596;R2=0.98348
20:6465633	GPCPD1_ENSG00000125772	873960	0.563656	-0.0728772	0.125659	5138	1.02206	432.385	67.1828	20:5844971	253298	54	66	0.347368	1	0.000245241	-0.410301	0.106596	0.218178	0.208916	0.362524	1.97908e-05	0	0	20	6465633	C	T	AF=0.21596;MAF=0.21596;R2=0.98348
20:6465633	C20orf196_ENSG00000171984	734589	0.970121	-0.00464953	0.123722	5032	1.06361	350.257	64.1547	20:6046051	315007	59	68	0.357895	1	0.00283145	0.352023	0.114078	0.876532	0.870759	0.595065	2.99756e-05	0	0	20	6465633	C	T	AF=0.21596;MAF=0.21596;R2=0.98348
20:6465633	CRLS1_ENSG00000088766	477734	0.955603	0.00329105	0.0589196	4903	1.08698	423.754	66.2922	20:6685377	697478	62	79	0.415789	1	0.0013805	0.163693	0.0492907	0.672263	0.664848	0.539263	2.76213e-05	0	0	20	6465633	C	T	AF=0.21596;MAF=0.21596;R2=0.98348
20:6465633	TRMT6_ENSG00000089195	534450	0.500342	0.0432935	0.0639312	4868	1.04204	385.379	66.2922	20:5678918	-252265	30	31	0.163158	1	0.000519177	0.300656	0.0829274	0.360851	0.349395	0.431602	2.45458e-05	0	0	20	6465633	C	T	AF=0.21596;MAF=0.21596;R2=0.98348
20:6465633	MCM8_ENSG00000125885	534334	0.619645	-0.0493355	0.0989886	4869	1.04677	418.508	66.9898	20:5938207	6908	29	33	0.173684	1	3.76678e-05	-0.397289	0.0907373	0.0356964	0.0381142	0.154604	2.31337e-05	0	0	20	6465633	C	T	AF=0.21596;MAF=0.21596;R2=0.98348
20:6465633	BMP2_ENSG00000125845	-282679	0.679214	-0.0381913	0.0919977	4684	1.0478	273.299	63.932	20:6223958	-524354	36	39	0.205263	1	0.00040105	0.349253	0.0943065	0.265447	0.254441	0.386747	3.56023e-05	0	0	20	6465633	C	T	AF=0.21596;MAF=0.21596;R2=0.98348
::::::::::::::
CASC20_20:6465633_FunGen_G.FastQTL_perm_nom_info.combined.txt = LOW-GRADE CARTILAGE RESULTS
::::::::::::::
20:6465633	C20orf196_ENSG00000171984	734589	0.199905	0.161104	0.124462	4977	1.11676	308.662	55.582	20:6586899	855855	15	15	0.0862069	1	0.000778657	-0.650592	0.184904	0.473286	0.46947	0.540246	3.30866e-05	0	0	20	6465633	C	T	AF=0.21596;MAF=0.21596;R2=0.98348
20:6465633	FERMT1_ENSG00000101311	361441	0.427188	0.04939	0.0618304	4827	1.00452	434.235	60.9344	20:6693644	589452	33	37	0.212644	1	0.000697426	0.211159	0.0594306	0.443116	0.43804	0.526893	1.33541e-05	0	0	20	6465633	C	T	AF=0.21596;MAF=0.21596;R2=0.98348
20:6465633	CRLS1_ENSG00000088766	477734	0.390774	-0.0700609	0.0811145	4824	1.07326	360.326	58.3445	20:6085216	97317	25	28	0.16092	1	0.0022266	0.306943	0.0965598	0.806608	0.791804	0.645776	2.30602e-05	0	0	20	6465633	C	T	AF=0.21596;MAF=0.21596;R2=0.98348
20:6465633	GPCPD1_ENSG00000125772	873960	0.699245	-0.0477575	0.123094	5094	1.04284	347.72	57.3617	20:5916581	324908	16	16	0.091954	1	0.00490935	-0.526144	0.180932	0.963426	0.964867	0.68881	2.0491e-05	0	0	20	6465633	C	T	AF=0.21596;MAF=0.21596;R2=0.98348
20:6465633	MCM8_ENSG00000125885	534334	0.618287	-0.0663337	0.132515	4795	1.03847	385.715	59.3008	20:5938207	6908	28	30	0.172414	1	2.32563e-06	-0.675598	0.130941	0.00309969	0.00319272	0.0320568	1.80568e-05	0	1	20	6465633	C	T	AF=0.21596;MAF=0.21596;R2=0.98348
20:6465633	BMP2_ENSG00000125845	-282679	0.692425	0.0303255	0.0763379	4622	1.04466	275.919	57.2688	20:7621807	873495	66	81	0.465517	-1	0.00126988	-0.213354	0.0634436	0.566176	0.557623	0.572299	2.60675e-05	0	0	20	6465633	C	T	AF=0.21596;MAF=0.21596;R2=0.98348
20:6465633	TRMT6_ENSG00000089195	534450	0.251817	0.08245	0.0713373	4794	1.01157	421.666	60.8813	20:5813484	-117699	64	86	0.494253	-1	0.00229551	-0.193944	0.0612079	0.817143	0.806526	0.649842	1.42989e-05	0	0	20	6465633	C	T	AF=0.21596;MAF=0.21596;R2=0.98348
::::::::::::::
CASC20_20:6465633_FunGen_S.FastQTL_perm_nom_info.combined.txt = SYNOVIUM RESULTS
::::::::::::::
20:6465633	CRLS1_ENSG00000088766	477734	0.090547	-0.210343	0.122208	4590	1.06623	343.645	50.7146	20:5379651	-608248	37	42	0.272727	1	0.00225766	-0.331475	0.103805	0.78695	0.779317	0.677512	1.82798e-05	0	0	20	6465633	C	T	AF=0.21596;MAF=0.21596;R2=0.98348
20:6465633	C20orf196_ENSG00000171984	734589	0.726714	0.0500107	0.142401	4730	1.03282	460.321	53.2959	20:5912576	181532	13	13	0.0844156	1	0.000812539	0.702584	0.199022	0.481019	0.4755	0.589254	1.14077e-05	0	0	20	6465633	C	T	AF=0.21596;MAF=0.21596;R2=0.98348
20:6465633	BMP2_ENSG00000125845	-282679	0.0961221	0.221901	0.131192	4399	1.07117	260.932	49.9426	20:5897778	-850534	42	45	0.292208	1	3.14351e-05	-0.522431	0.115851	0.0211979	0.0253164	0.175483	2.46979e-05	0	0	20	6465633	C	T	AF=0.21596;MAF=0.21596;R2=0.98348
20:6465633	MCM8_ENSG00000125885	534334	0.139048	0.199291	0.132864	4564	1.02558	395.312	52.7082	20:5526767	-404532	34	37	0.24026	1	0.000227877	0.455645	0.116032	0.17161	0.169203	0.421089	1.27592e-05	0	0	20	6465633	C	T	AF=0.21596;MAF=0.21596;R2=0.98348
20:6465633	TRMT6_ENSG00000089195	534450	0.051751	0.119414	0.0601238	4563	1.02458	353.843	51.2678	20:5646880	-284303	35	36	0.233766	1	4.06349e-05	0.279036	0.0629036	0.0393961	0.0418005	0.230683	1.41748e-05	0	0	20	6465633	C	T	AF=0.21596;MAF=0.21596;R2=0.98348
20:6465633	GPCPD1_ENSG00000125772	873960	0.226248	-0.113786	0.0930324	4836	1.02902	431.636	52.9387	20:4876009	-715664	19	21	0.136364	1	0.000626514	-0.363019	0.100473	0.401685	0.391453	0.555045	1.19121e-05	0	0	20	6465633	C	T	AF=0.21596;MAF=0.21596;R2=0.98348
