## Supplementary material for "Genome-wide association and functional analyses identify CASC20 and KIF26B as target loci in heterotopic ossification": ST7

### Sheet: clump-discovery-severity_HO.txt
CHR	F	SNP	BP	P	TOTAL	NSIG	S05	S01	S001	S0001	SP2
1	1	rs35338958	245816177	1.65e-06	17	0	0	0	3	14	rs1715790(1),rs1715786(1),rs1771517(1),rs1715799(1),rs10924271(1),rs12084726(1),rs35798695(1),rs34545337(1),rs34523969(1),rs12745738(1),rs10802237(1),rs10924294(1),rs12146144(1),rs6680029(1),rs6682618(1),rs6683009(1),rs12738716(1)
4	1	rs13109480	13108435	1.88e-06	1	0	0	0	0	1	rs13143468(1)
5	1	rs11953126	29958892	2.42e-06	68	0	0	0	7	61	rs714304(1),rs13158751(1),rs2972799(1),rs6897278(1),rs10940845(1),rs10805539(1),rs2053930(1),rs2217290(1),rs10940847(1),rs12652625(1),rs1428347(1),rs12523040(1),rs983205(1),rs1896678(1),rs17647684(1),rs987004(1),rs7701830(1),rs10461686(1),rs4612087(1),rs2330287(1),rs1017621(1),rs2330288(1),rs1017620(1),rs1017619(1),rs12109207(1),rs13179212(1),rs13161366(1),rs13183145(1),rs10940849(1),rs921469(1),…
9	1	rs2300936	123810447	3.86e-06	29	0	0	0	10	19	rs7046909(1),rs7865689(1),rs10985126(1),rs10985127(1),rs10985129(1),rs2416809(1),rs2416810(1),rs28426093(1),rs55900732(1),9-123786275(1),rs10985130(1),rs3815467(1),rs41258024(1),rs12057097(1),rs17216529(1),rs12686386(1),rs10985137(1),rs2300938(1),rs2300939(1),rs3761850(1),rs7040271(1),rs59504421(1),9-123819404(1),rs2416814(1),rs2416815(1),9-123825781(1),rs10985143(1),rs10985145(1),9-123869889(1)
18	1	rs491425	34263418	5.02e-06	28	0	0	0	22	6	rs2469881(1),rs671447(1),rs658167(1),rs627756(1),rs671303(1),rs500559(1),rs502154(1),rs644056(1),rs561740(1),rs4799880(1),rs948634(1),rs948635(1),rs9962143(1),rs16968220(1),rs12605417(1),rs11081961(1),rs11081962(1),rs4799883(1),rs9959105(1),rs9958934(1),rs4799885(1),rs4799432(1),rs873201(1),rs4346268(1),rs4799888(1),18-34431277(1),rs3909692(1),rs1503360(1)
2	1	rs1367425	195912140	5.07e-06	9	0	0	0	1	8	rs13024059(1),rs1430676(1),rs12612126(1),rs6434729(1),rs10931670(1),rs12473942(1),rs1991630(1),rs4850581(1),rs4850582(1)
19	1	rs11880610	54006848	5.98e-06	15	0	0	0	8	7	rs28587267(1),rs7408281(1),rs56082916(1),rs28561725(1),rs10409539(1),rs10422163(1),rs4801985(1),19-53998505(1),rs10415460(1),rs10421485(1),rs10410999(1),rs28631268(1),rs10419134(1),rs10422824(1),rs4801988(1)
5	1	rs4612038	83242142	6e-06	18	0	0	0	0	18	rs10037615(1),rs9293360(1),rs4599516(1),5-83245436(1),5-83247363(1),rs3888362(1),rs9293361(1),rs4330447(1),rs7718302(1),rs7700897(1),rs4389669(1),rs10044276(1),rs2301070(1),rs2269274(1),5-83271630(1),rs17529704(1),rs11949824(1),rs7727330(1)
9	1	rs34242676	104740473	6.15e-06	11	0	0	0	9	2	rs7018690(1),rs56113872(1),rs7470081(1),rs10820026(1),rs10820027(1),rs11791624(1),rs3012601(1),rs2995193(1),rs1935376(1),rs3012612(1),rs3012619(1)
7	1	rs13235561	1632513	6.19e-06	2	0	0	0	0	2	rs35666979(1),rs4725251(1)
5	1	rs10058296	63044647	6.59e-06	21	0	0	0	10	11	rs28808144(1),rs62380558(1),5-63044255(1),rs10058383(1),rs10051798(1),rs10068415(1),rs62382188(1),rs10471594(1),rs17180095(1),rs10059756(1),rs10056232(1),5-63074070(1),rs9291798(1),rs10035481(1),5-63080940(1),rs1382380(1),rs11738673(1),rs11740996(1),rs2061785(1),5-63107697(1),5-63113347(1)
2	1	rs10197275	11205359	1.04e-05	23	0	0	0	8	15	2-11164483(1),2-11164876(1),rs11679968(1),rs10205830(1),rs13028625(1),rs12994083(1),rs12992549(1),2-11172187(1),rs12692429(1),2-11181175(1),2-11190388(1),rs10174308(1),rs10202414(1),rs10180089(1),rs13410071(1),rs10194175(1),rs10185403(1),rs13007440(1),rs10221871(1),rs13019113(1),rs13032732(1),rs13016104(1),rs10439232(1)
4	1	rs7665555	74518829	1.31e-05	34	0	0	0	2	32	4-74047878(1),4-74151217(1),rs60755652(1),rs12641279(1),rs10009599(1),rs12647259(1),rs57165686(1),rs1528919(1),rs28489750(1),rs10213182(1),rs998234(1),rs12648230(1),rs28825382(1),rs28831192(1),rs6842636(1),rs10030350(1),rs1247602(1),rs28829089(1),rs1247604(1),rs1074084(1),rs11737029(1),rs4257634(1),rs7655717(1),rs1261936(1),rs6833774(1),rs1247676(1),rs10012612(1),rs28560041(1),rs1123001(1),rs1173…
11	1	rs3017493	70665521	1.85e-05	2	0	0	0	2	0	11-70671687(1),11-70675171(1)
13	1	rs9546157	83097068	1.85e-05	22	0	0	0	12	10	rs9546155(1),rs9318876(1),rs61962096(1),rs9546158(1),rs9546161(1),rs9531361(1),rs9546165(1),rs9531363(1),rs9546171(1),rs61962130(1),rs9546176(1),rs7329461(1),rs9546179(1),rs9531368(1),rs9546180(1),rs9593683(1),rs61962154(1),rs61962155(1),rs9531369(1),rs11504586(1),rs9546181(1),rs61962157(1)
1	1	rs6426944	154776412	2.08e-05	7	0	0	0	6	1	rs1702177(1),rs1777926(1),rs2256226(1),rs6426946(1),rs6426948(1),rs6700043(1),rs6688257(1)
4	1	rs531307	13942886	2.13e-05	5	0	0	0	2	3	rs578319(1),rs569495(1),rs558173(1),rs532053(1),rs4698671(1)
13	1	rs9570505	61781345	2.22e-05	3	0	0	0	3	0	13-61765523(1),rs9563895(1),13-61773745(1)
2	1	rs6436720	228512228	2.28e-05	0	0	0	0	0	0	NONE
4	1	rs13146548	89924725	2.39e-05	1	0	0	0	0	1	rs1398942(1)
10	1	rs12146288	50791899	2.51e-05	26	0	0	0	6	20	rs10776575(1),rs4253234(1),rs2229760(1),rs4253190(1),rs10857497(1),rs4253160(1),rs11101144(1),rs2281792(1),rs2281793(1),rs4253038(1),rs3750747(1),rs3793784(1),rs7895633(1),rs10857504(1),rs9988727(1),rs2377902(1),rs2177819(1),rs11101155(1),rs2377900(1),rs1917821(1),rs7098129(1),rs1917820(1),rs11591393(1),rs10857510(1),rs10776583(1),rs7898545(1)
17	1	rs61110407	6060151	2.66e-05	13	0	0	0	11	2	17-6027060(1),rs59017648(1),17-6033092(1),rs28723388(1),rs9914594(1),17-6047165(1),rs7218066(1),rs7213706(1),rs7220096(1),17-6053351(1),rs7212831(1),17-6058256(1),rs56167001(1)
passed replication QC and have been included in the meta-analysis
