## Supplementary material for "Genome-wide association and functional analyses identify CASC20 and KIF26B as target loci in heterotopic ossification": ST9

### Sheet: HO case control
id	rsid	chromosome	pos	signal	allele_A	allele_B	EAF	all_OR	all_OR_lower	all_OR_upper	ho_frequentist_add_age_sex_score_pvalue
---	rs59084763	6	129896243	24	C	T	0.194147	1.8721	1.4755	2.3752	2.4824e-08
---	rs11699612	20	6465633	66	C	T	0.245751	1.7352	1.3959	2.157	9.3925e-08
---	rs10882328	10	95522456	43	G	A	0.287039	0.57733	0.46752	0.71293	3.8668e-07
---	rs1059129	7	99926522	30	A	G	0.151837	1.9037	1.4632	2.4769	2.6042e-06
---	rs35946190	9	119808541	38	A	G	0.182535	0.57293	0.44623	0.73559	3.9281e-06
---	rs3768863	2	127812468	6	A	G	0.5497	0.66112	0.54782	0.79785	6.8235e-06
---	rs6463103	7	42350880	28	T	G	0.773393	0.62233	0.49784	0.77794	9.1543e-06
---	6-137128553	6	137128553	25	C	A	0.0611367	2.2389	1.4946	3.3538	9.3185e-06
---	rs9978550	21	38402601	72	A	C	0.298793	0.64292	0.52277	0.79069	1.0627e-05
---	rs677751	11	70056286	46	A	G	0.85385	0.56071	0.42962	0.7318	1.1436e-05
---	rs12519700	5	85730064	19	C	G	0.105064	1.8862	1.3852	2.5684	1.1918e-05
12	rs4765591	12	125118479	52	C	T	0.388328	1.4993	1.2379	1.8159	1.3754e-05
---	rs28676296	9	81373253	36	T	A	0.429698	0.6662	0.5511	0.80535	1.684e-05
8	rs9644136	8	27929979	32	T	C	0.208754	0.58565	0.46237	0.74179	2.0512e-05
---	2-180528893	2	180528893	8	C	T	0.065678	2.3924	1.6132	3.548	2.2594e-05
---	19-53942084	19	53942084	65	A	G	0.339464	0.657	0.5383	0.80187	2.4924e-05
---	rs2114347	9	93163574	37	T	C	0.764207	0.65377	0.52479	0.81446	2.5879e-05
---	rs7669477	4	160316642	16	T	C	0.585435	0.66835	0.5529	0.8079	2.6076e-05
2	rs10931507	2	192468143	9	C	T	0.670595	1.5787	1.291	1.9307	2.663e-05
---	rs170580	5	125261355	21	T	G	0.264572	1.5158	1.2269	1.8727	2.6814e-05

### Sheet: HO grade binomial
id	rsid	chromosome	pos	signal	allele_A	allele_B	EAF	all_OR	all_OR_lower	all_OR_upper	hog_frequentist_add_age_sex_score_pvalue
---	rs35338958	1	245816177	7	C	T	0.0991919	3.0441	1.8502	5.0085	1.6544e-06
---	rs13109480	4	13108435	24	T	C	0.0710252	2.8963	1.6336	5.1349	1.8827e-06
---	rs11953126	5	29958892	33	A	G	0.474365	0.42598	0.28854	0.62888	2.4213e-06
---	rs2300936	9	123810447	55	A	G	0.0868226	3.3546	1.9946	5.6422	3.8623e-06
---	rs491425	18	34263418	74	A	G	0.66327	2.6324	1.6666	4.1578	5.0163e-06
---	rs1367425	2	195912140	12	C	T	0.708411	0.43748	0.30074	0.63639	5.0695e-06
---	rs11880610	19	54006848	77	G	C	0.0982521	2.7885	1.6841	4.617	5.9829e-06
5	rs4612038	5	83242142	36	G	A	0.308537	2.3514	1.6208	3.4113	6.0023e-06
---	rs34242676	9	104740473	54	T	C	0.288345	2.2201	1.5248	3.2324	6.1517e-06
---	rs13235561	7	1632513	42	C	A	0.333421	2.1487	1.4846	3.1098	6.1856e-06
